# An acylsugar-deficient *Nicotiana benthamiana* strain for aphid and whitefly research

**DOI:** 10.1101/2020.08.04.237180

**Authors:** Honglin Feng, Lucia Acosta-Gamboa, Lars H. Kruse, Jake D. Tracy, Seung Ho Chung, Alba Ruth Nava Fereira, Sara Shakir, Hongxing Xu, Garry Sunter, Michael A. Gore, Clare L. Casteel, Gaurav D. Moghe, Georg Jander

**Affiliations:** Boyce Thompson Institute, Ithaca NY, USA; Plant Breeding and Genetics Section, School of Integrative Plant Science, Cornell University, Ithaca NY, 14853, USA; Plant Biology Section, School of Integrative Plant Science, Cornell University, Ithaca NY, 14853, USA; Plant-Microbe Biology and Plant Pathology Section, School of Integrative Plant Science, Cornell University, Ithaca NY, 14853, USA; Department of Biology, University of Texas San Antonio, San Antonio TX, 78249, USA; Michael Smith Laboratories, University of British Columbia, Vancouver, BC, V6T 1Z4, Canada; Gembloux Agro-Bio Tech Institute, the University of Liege, Gembloux, Belgium; College of Life Science, the Shaanxi Normal University, Xi’an, China

## Abstract

*Nicotiana benthamiana* is used extensively as a platform for transient gene expression and as a model system for studying plant-virus interactions. However, many tobacco-feeding generalist herbivores, including *Myzus persicae* (green peach aphid), *Bemisia tabaci* (whitefly), *Macrosiphum euphorbiae* (potato aphid), *Heliothis virescens* (tobacco budworm), *Trichoplusia ni* (cabbage looper), and *Helicoverpa zea* (corn earworm), grow poorly on *N. benthamiana*, limiting its utility for research on plant-insect interactions. Using CRISPR/Cas9, we generated knockout mutations in two *N. benthamiana* acylsugar acyltransferases, *ASAT1* and *ASAT2*, which contribute to the biosynthesis of insect-deterrent acylsucroses. Whereas *asat1* mutations reduced the abundance of two predominant acylsucroses, *asat2* mutations caused almost complete depletion of foliar acylsucroses. The tested hemipteran and lepidopteran species survived, gained weight, and/or reproduced significantly better on *asat2* mutant plants than on wildtype *N. benthamiana*. Furthermore, both *asat1* and *asat2* mutations reduced the water content and increased the temperature of leaves, indicating that foliar acylsucroses can protect against desiccation. Two experiments demonstrated the utility of the *N. benthamiana asat2* mutant line for insect bioassays. Transmission of turnip mosaic virus by *M. persicae* was significantly improved by an *asat2* mutation. Tobacco rattle virus constructs were used for virus-induced gene silencing of *acetylcholinesterase*, *squalene synthase*, *toll-like receptor 7*, and *tubulin-specific chaperon D* genes in *B. tabaci*, an experiment that would have been difficult with wild-type *N. benthamiana* due to high insect mortality. Additionally, the absence of acylsugars in *asat2* mutant lines will simplify transient expression assays for the functional analysis of acylsugar biosynthesis genes from other Solanaceae.
