## Supplemental Table S3 for "An acylsugar-deficient *Nicotiana benthamiana* strain for aphid and whitefly research"

### Sheet: Sheet1
Table S3: Statisticl analyses for M. persicae suvival data after feeding on wildtype and asat mutant N. benthamiana (Figure 5A)
Survival Data Summary
Percent Survival (Mean)	0 h	24 h	48 h	72 h	96 h	120 h		Standard error	0 h	24 h	48 h	72 h	96 h	120 h
WT	100	98.1613	93.2903	87.0968	80.9677	75.9032		WT	0	0.524859	0.966307	1.7471	1.97973	2.22515
asat1-1	100	97.25	93.2188	87.3125	83.5	78.7812		asat1-1	0	0.600739	1.08577	1.60232	1.88157	2.59059
asat1-2	100	98.625	94.3125	89.625	83.5625	76.3438		asat1-2	0	0.854011	1.1425	1.58734	1.90444	2.37706
asat2-1	100	99.875	99.625	98.875	98.5	97.5938		asat2-1	0	0.125	0.209406	0.323009	0.391441	0.507721
asat2-2	100	99.875	99	97.6562	96.2812	95.5		asat2-2	0	0.125	0.359211	0.672935	0.972644	1.1117
Statistical Analyses
24 hours post feeding								48 hours post feeding								72 hours post feeding								96 hours post feeding								120 hours post feeding
Tests of Between-Subjects Effects								Tests of Between-Subjects Effects								Tests of Between-Subjects Effects								Tests of Between-Subjects Effects								Tests of Between-Subjects Effects
Dependent Variable: Percentage								Dependent Variable: Percentage								Dependent Variable: Percentage								Dependent Variable: Percentage								Dependent Variable: Percentage
Source		Type III Sum of Squares	df	Mean Square	F	Sig.		Source		Type III Sum of Squares	df	Mean Square	F	Sig.		Source		Type III Sum of Squares	df	Mean Square	F	Sig.		Source		Type III Sum of Squares	df	Mean Square	F	Sig.		Source		Type III Sum of Squares	df	Mean Square	F	Sig.
Intercept	Hypothesis	1.55014e+06	1	1.55014e+06	1.05418e+07	0		Intercept	Hypothesis	1.46115e+06	1	1.46115e+06	17754.1	0.005		Intercept	Hypothesis	1.34792e+06	1	1.34792e+06	3980.81	0.01		Intercept	Hypothesis	1.24568e+06	1	1.24568e+06	1049.03	0.02		Intercept	Hypothesis	1.14253e+06	1	1.14253e+06	443.07	0.03
	Error	0.147	1	.147a					Error	82.299	1	82.299a					Error	338.604	1	338.604a					Error	1187.46	1	1187.461a					Error	2578.67	1	2578.667a
Treatment	Hypothesis	164.246	4	41.061	30.555	0.003		Treatment	Hypothesis	1280.39	4	320.098	25.494	0.004		Treatment	Hypothesis	4196.84	4	1049.21	19.485	0.007		Treatment	Hypothesis	8551.74	4	2137.93	22.463	0.005		Treatment	Hypothesis	14910.7	4	3727.68	28.187	0.003
	Error	5.375	4	1.344b					Error	50.223	4	12.556b					Error	215.391	4	53.848b					Error	380.704	4	95.176b					Error	528.999	4	132.250b
Experiment	Hypothesis	0.147	1	0.147	0.109	0.757		Experiment	Hypothesis	82.299	1	82.299	6.554	0.063		Experiment	Hypothesis	338.604	1	338.604	6.288	0.066		Experiment	Hypothesis	1187.46	1	1187.46	12.477	0.024		Experiment	Hypothesis	2578.67	1	2578.67	19.499	0.012
	Error	5.389	4.007	1.345c					Error	50.252	4.002	12.557c					Error	215.445	4.001	53.848c					Error	380.762	4.001	95.173c					Error	529.09	4.001	132.246c
Treatment * Experiment	Hypothesis	5.375	4	1.344	0.147	0.964		Treatment * Experiment	Hypothesis	50.223	4	12.556	0.555	0.696		Treatment * Experiment	Hypothesis	215.391	4	53.848	1.017	0.401		Treatment * Experiment	Hypothesis	380.704	4	95.176	1.378	0.244		Treatment * Experiment	Hypothesis	528.999	4	132.25	1.291	0.276
	Error	1363.17	149	9.149d					Error	3372.67	149	22.635d					Error	7889.92	149	52.952d					Error	10290.5	149	69.063d					Error	15258.8	149	102.408d
a MS(Experiment)								a MS(Experiment)								a MS(Experiment)								a MS(Experiment)								a MS(Experiment)
b MS(Treatment * Experiment)								b MS(Treatment * Experiment)								b MS(Treatment * Experiment)								b MS(Treatment * Experiment)								b MS(Treatment * Experiment)
c 1.000 MS(Treatment * Experiment) + .000 MS(Error)								c 1.000 MS(Treatment * Experiment) + .000 MS(Error)								c 1.000 MS(Treatment * Experiment) + .000 MS(Error)								c 1.000 MS(Treatment * Experiment) + .000 MS(Error)								c 1.000 MS(Treatment * Experiment) + .000 MS(Error)
d MS(Error)								d MS(Error)								d MS(Error)								d MS(Error)								d MS(Error)
Multiple Comparisons								Multiple Comparisons								Multiple Comparisons								Multiple Comparisons								Multiple Comparisons
Dependent Variable: Percentage								Dependent Variable: Percentage								Dependent Variable: Percentage								Dependent Variable: Percentage								Dependent Variable: Percentage
Bonferroni								Bonferroni								Bonferroni								Bonferroni								Bonferroni
(I) Treatment	(J) Treatment	Mean Difference (I-J)	Std. Error	Sig.	95% Confidence Interval			(I) Treatment	(J) Treatment	Mean Difference (I-J)	Std. Error	Sig.	95% Confidence Interval			(I) Treatment	(J) Treatment	Mean Difference (I-J)	Std. Error	Sig.	95% Confidence Interval			(I) Treatment	(J) Treatment	Mean Difference (I-J)	Std. Error	Sig.	95% Confidence Interval			(I) Treatment	(J) Treatment	Mean Difference (I-J)	Std. Error	Sig.	95% Confidence Interval
					Lower Bound	Upper Bound							Lower Bound	Upper Bound							Lower Bound	Upper Bound							Lower Bound	Upper Bound							Lower Bound	Upper Bound
WT	asat1-1	0.9113	0.76225	1	-1.2607	3.0833		WT	asat1-1	0.0716	1.19897	1	-3.3448	3.488		WT	asat1-1	-0.2157	1.83382	1	-5.4411	5.0096		WT	asat1-1	-2.5323	2.0943	1	-8.4998	3.4353		WT	asat1-1	-2.878	2.55024	1	-10.1448	4.3887
	asat1-2	-0.4637	0.76225	1	-2.6357	1.7083			asat1-2	-1.0222	1.19897	1	-4.4386	2.3942			asat1-2	-2.5282	1.83382	1	-7.7536	2.6971			asat1-2	-2.5948	2.0943	1	-8.5623	3.3728			asat1-2	-0.4405	2.55024	1	-7.7073	6.8262
	asat2-1	-1.7137	0.76225	0.26	-3.8857	0.4583			asat2-1	-6.3347*	1.19897	0	-9.7511	-2.9183			asat2-1	-11.7782*	1.83382	0	-17.0036	-6.5529			asat2-1	-17.5323*	2.0943	0	-23.4998	-11.5647			asat2-1	-21.6905*	2.55024	0	-28.9573	-14.4238
	asat2-2	-1.7137	0.76225	0.26	-3.8857	0.4583			asat2-2	-5.7097*	1.19897	0	-9.1261	-2.2933			asat2-2	-10.5595*	1.83382	0	-15.7848	-5.3341			asat2-2	-15.3135*	2.0943	0	-21.2811	-9.3459			asat2-2	-19.5968*	2.55024	0	-26.8635	-12.33
asat1-1	asat1-2	-1.375	0.75617	0.71	-3.5297	0.7797		asat1-1	asat1-2	-1.0937	1.18942	1	-4.4829	2.2954		asat1-1	asat1-2	-2.3125	1.81921	1	-7.4962	2.8712		asat1-1	asat1-2	-0.0625	2.07761	1	-5.9825	5.8575		asat1-1	asat1-2	2.4375	2.52992	1	-4.7714	9.6464
	asat2-1	-2.6250*	0.75617	0.007	-4.7797	-0.4703			asat2-1	-6.4062*	1.18942	0	-9.7954	-3.0171			asat2-1	-11.5625*	1.81921	0	-16.7462	-6.3788			asat2-1	-15.0000*	2.07761	0	-20.92	-9.08			asat2-1	-18.8125*	2.52992	0	-26.0214	-11.6036
	asat2-2	-2.6250*	0.75617	0.007	-4.7797	-0.4703			asat2-2	-5.7812*	1.18942	0	-9.1704	-2.3921			asat2-2	-10.3437*	1.81921	0	-15.5275	-5.16			asat2-2	-12.7813*	2.07761	0	-18.7013	-6.8612			asat2-2	-16.7187*	2.52992	0	-23.9276	-9.5099
	WT	-0.9113	0.76225	1	-3.0833	1.2607			WT	-0.0716	1.19897	1	-3.488	3.3448			WT	0.2157	1.83382	1	-5.0096	5.4411			WT	2.5323	2.0943	1	-3.4353	8.4998			WT	2.878	2.55024	1	-4.3887	10.1448
asat1-2	asat1-1	1.375	0.75617	0.71	-0.7797	3.5297		asat1-2	asat1-1	1.0937	1.18942	1	-2.2954	4.4829		asat1-2	asat1-1	2.3125	1.81921	1	-2.8712	7.4962		asat1-2	asat1-1	0.0625	2.07761	1	-5.8575	5.9825		asat1-2	asat1-1	-2.4375	2.52992	1	-9.6464	4.7714
	asat2-1	-1.25	0.75617	1	-3.4047	0.9047			asat2-1	-5.3125*	1.18942	0	-8.7017	-1.9233			asat2-1	-9.2500*	1.81921	0	-14.4337	-4.0663			asat2-1	-14.9375*	2.07761	0	-20.8575	-9.0175			asat2-1	-21.2500*	2.52992	0	-28.4589	-14.0411
	asat2-2	-1.25	0.75617	1	-3.4047	0.9047			asat2-2	-4.6875*	1.18942	0.001	-8.0767	-1.2983			asat2-2	-8.0313*	1.81921	0	-13.215	-2.8475			asat2-2	-12.7188*	2.07761	0	-18.6388	-6.7987			asat2-2	-19.1562*	2.52992	0	-26.3651	-11.9474
	WT	0.4637	0.76225	1	-1.7083	2.6357			WT	1.0222	1.19897	1	-2.3942	4.4386			WT	2.5282	1.83382	1	-2.6971	7.7536			WT	2.5948	2.0943	1	-3.3728	8.5623			WT	0.4405	2.55024	1	-6.8262	7.7073
asat2-1	asat1-1	2.6250*	0.75617	0.007	0.4703	4.7797		asat2-1	asat1-1	6.4063*	1.18942	0	3.0171	9.7954		asat2-1	asat1-1	11.5625*	1.81921	0	6.3788	16.7462		asat2-1	asat1-1	15.0000*	2.07761	0	9.08	20.92		asat2-1	asat1-1	18.8125*	2.52992	0	11.6036	26.0214
	asat1-2	1.25	0.75617	1	-0.9047	3.4047			asat1-2	5.3125*	1.18942	0	1.9233	8.7017			asat1-2	9.2500*	1.81921	0	4.0663	14.4337			asat1-2	14.9375*	2.07761	0	9.0175	20.8575			asat1-2	21.2500*	2.52992	0	14.0411	28.4589
	asat2-2	0	0.75617	1	-2.1547	2.1547			asat2-2	0.625	1.18942	1	-2.7642	4.0142			asat2-2	1.2187	1.81921	1	-3.965	6.4025			asat2-2	2.2187	2.07761	1	-3.7013	8.1388			asat2-2	2.0938	2.52992	1	-5.1151	9.3026
	WT	1.7137	0.76225	0.26	-0.4583	3.8857			WT	6.3347*	1.19897	0	2.9183	9.7511			WT	11.7782*	1.83382	0	6.5529	17.0036			WT	17.5323*	2.0943	0	11.5647	23.4998			WT	21.6905*	2.55024	0	14.4238	28.9573
asat2-2	asat1-1	2.6250*	0.75617	0.007	0.4703	4.7797		asat2-2	asat1-1	5.7813*	1.18942	0	2.3921	9.1704		asat2-2	asat1-1	10.3438*	1.81921	0	5.16	15.5275		asat2-2	asat1-1	12.7813*	2.07761	0	6.8612	18.7013		asat2-2	asat1-1	16.7187*	2.52992	0	9.5099	23.9276
	asat1-2	1.25	0.75617	1	-0.9047	3.4047			asat1-2	4.6875*	1.18942	0.001	1.2983	8.0767			asat1-2	8.0313*	1.81921	0	2.8475	13.215			asat1-2	12.7188*	2.07761	0	6.7987	18.6388			asat1-2	19.1562*	2.52992	0	11.9474	26.3651
	asat2-1	0	0.75617	1	-2.1547	2.1547			asat2-1	-0.625	1.18942	1	-4.0142	2.7642			asat2-1	-1.2187	1.81921	1	-6.4025	3.965			asat2-1	-2.2187	2.07761	1	-8.1388	3.7013			asat2-1	-2.0938	2.52992	1	-9.3026	5.1151
	WT	1.7137	0.76225	0.26	-0.4583	3.8857			WT	5.7097*	1.19897	0	2.2933	9.1261			WT	10.5595*	1.83382	0	5.3341	15.7848			WT	15.3135*	2.0943	0	9.3459	21.2811			WT	19.5968*	2.55024	0	12.33	26.8635
Based on observed means.								Based on observed means.								Based on observed means.								Based on observed means.								Based on observed means.
The error term is Mean Square(Error) = 9.149.								The error term is Mean Square(Error) = 22.635.								The error term is Mean Square(Error) = 52.952.								The error term is Mean Square(Error) = 69.063.								The error term is Mean Square(Error) = 102.408.
* The mean difference is significant at the 0.05 level.								* The mean difference is significant at the 0.05 level.								* The mean difference is significant at the 0.05 level.								* The mean difference is significant at the 0.05 level.								* The mean difference is significant at the 0.05 level.
