## Supplemental Table S1 for "An acylsugar-deficient *Nicotiana benthamiana* strain for aphid and whitefly research"

### Sheet: Sheet1
Table S1
ASATs from Solanaceae species for phylogenetic analysis. Sequences were obtained based on information from literature and NCBI. Redundant sequences were combined.
Latin Name	Abbreviation	English Name	ASAT1	ASAT2	ASAT3	ASAT4	ASAT5	References
Nicotiana benthamiana	Nben		1	1	1 pseudogene	na	na	This Study
Nicotiana attenuata	Natt	Coyote tobacco	1	1	19	na	na	Gaquerel et al., 2013; Luu et al., 2017, Xu et al., 2016
Nicotiana tabacum	Ntab	Cultivated tobacco	na	na	34	na	na	reference genome TN90
Nicotiana tomentosiformis	Ntom	Tobacco species	na	na	19	na	na	Egan et al., 2019; reference genome USDA:TW 142
Solanum arcanum	Sarc	Wild tomato	na	1	2	na	na	Fan et al., 2015
Solanum chilense	Schi	Wild tomato	na	1	1	na	na	Fan et al., 2015
Solanum corneliomuelleri	Scor		na	1	3	na	na	Fan et al., 2015
Solanum galapagense	Sgal	Galapagos island tomato	na	1	1	na	na	Fan et al., 2015
Solanum habrochaites	Shab	Wild tomato	na	28 (One selected from Monophylogenetic group)	16 (1 P type, 1 F type)	na	na	Kim etal 2012, Schilmiller et al 2015, Fan et al., 2015
Solanum lycopersicum	Slyco	Cultivated tomato	1	1	1	1	na	Moghe et al, 2017
Solanum neorickii	Sneo	Wild tomato	na	1	1	na	na	Fan et al., 2015
Solanum nigrum	Snig	Black nightshade	1	na	na	na	na	Moghe et al, 2017
Solanum pennellii	Spen	Wild tomato	1	9 (One selected from Monophylogenetic group)	15 (One selected from Monophylogenetic group)	na	na	Fan et al., 2015; Schilmiller et al, 2015 + reference genome TGRC)
Solanum peruvianum	Sper	Wild tomato	na	1	2	na	na	Fan et al., 2015
Solanum pimpinellifolium	Spim	Wild tomato-currant tomato	na	1	2	na	na	Fan et al., 2015
Petunia axillaris	Paxi	Garden petunia	1	1	1	1	na	Nadakuduti S.S. et al, Plant Physiol. 2017
Salpiglossis sinuata	Ssin	Painted tongue plant	1	1	1	na	1	Leong & Moghe 2017
Capsicum annuum	Cann	Bell pepper/Cayenne pepper	na	na	20 (One selected as conserved with other Capsicum )	na	na	Stellari et al., 2010; reference genome Zunla-1
Hyoscyamus niger	Hnig	Henbane	1	1	1	1	1	Moghe et al., 2017
