## Supplemental Table S4 for "An acylsugar-deficient *Nicotiana benthamiana* strain for aphid and whitefly research"

### Sheet: Sheet1
Table S4. Sequences of gRNAs and primers used in this study.
gRNAs	5' - 3'
ASAT1-gRNA1	TGAGTAATTCTACCCGAGT
ASAT1-gRNA2	TCAGTGACAGGTTCATTTGT
ASAT1-gRNA3	CATGTCGAGTGCAACGATAT
ASAT2-gRNA1	GACTAGGATCAGCCACTAG
ASAT2-gRNA2	TGACAGCTTCCACAGTTGT
ASAT2-gRNA3	TAAGCATCAGCAACCTTGT
Primers to amplify full-length NbASAT1 and NbASAT2
ASAT1F	ATGGCTGCTTCAGCTCTAG
ASAT1R	TCAAGCTTCCATTTTAATTTCTTC
ASAT2F	ATGGCTATTTCAAGGCTTG
ASAT2R	TCAGCTTAGAGAAGCAAACTG
Primers for p201N:Cas9/gRNA construct prepration
SwaI_MtU6F	GATATTAATCTCTTCGATGAAATTTATGCCTATCTTATATGATCAATGAGG
MtU6R	AAGCCTACTGGTTCGCTTGAAG
ScaffoldF	GTTTTAGAGCTAGAAATAGCAAGTT
SpeI_Scaffold R	GTCATGAATTGTAATACGACTCAAAAAAAAGCACCGACTCGGTG
Ubi3p218R	ACATGCACCTAATTTCACTAGATGT
IScelR	GTGATCGATTACCCTGTTATCCTAG
Primers for ASAT mutation confirmation		Amplicon Size
Drm-3-1-partial-F	CTTTAACGCTTCATTCGTC	385
Drm-3-1-partial-R	GATAATTCAGGTTTCCTTTGG
ASAT1-Full-F	ATGGCTGCTTCAGCTCTAG	1299
ASAT1-Full-R	TCAAGCTTCCATTTTAATTTCTTC
ASAT2-partial-F	TGGCTATTTCAAGGCTTGTTT	1200
ASAT2-partial-R	TCTCCTTCTTCCAAGTTTACGA
Primers for gRNA and Cas9 confirmation in transgenic plants
p201-gRNA-F (MtU6252F)	GCATCCCAGTAGGTGAAAGTCGAG	316
p201-gRNA-R (p201R)	CGCGCCGAATTCTAGTGATCG
p201-cas9-F (cas9F7)	GGGTCTCCCGAAGATAATGAGC	535
p201-cas9-R (nosT-rev2)	CAAGACCGGCAACAGGATTCAATC
Primers for off-target checking		Predicted off target ID
AST1g3-Nb2010-F	CTGCTTCAGCTCTAGTTTCTT
AST1g3-Nb2010-R	GCTCATTCGCAGGTTCAT	Niben101Scf14179g02010.1
AST2g3-Nb1002-F	GGCATTCGCAATGTCAATAG
AST2g3-Nb1002-R	ATGCATCAGCAACCTTGT	Niben101Scf00457g01002.1
Primers for whitefly VIGS assay		Amplicon Size	Reference
AChE-dsRNA-F	GGGGACAAGTTTGTACAAAAAAGCAGGCTTACGCACAATATCACGCTCTTCG	200	Malik et al., 2016
AChE-dsRNA-R	GGGGACCACTTTGTACAAGAAAGCTGGGTGCGTGTGAGGGCAGCCGACAGCC
AChE-qPCR-F	GAAGGAGAGAGGAGCAAGTA	102
AChE-qPCR-R	TTTGCCTTTCGTCGTCTG
SQS-dsRNA-F	GGGGACAAGTTTGTACAAAAAAGCAGGCTTACTTCCTCCAGAAGACCAACATC	422
SQS-dsRNA-R	GGGGACCACTTTGTACAAGAAAGCTGGGTGTCTTCCTCCTGATGACTCGAATA
SQS-qPCR-F	CATCTGCCTCTTCTACCTCATC	89
SQS-qPCR-R	GGAGGGTGAGCTCTTTCTTT
TLR7-dsRNA-F	GGGGACAAGTTTGTACAAAAAAGCAGGCTTACACGCCGAAAGTTTCATCTA	547	Chen et al., 2015
TLR7-dsRNA-R	GGGGACCACTTTGTACAAGAAAGCTGGGTGTTGTCGTTCAAAAGGAGGG
TLR7-qPCR-F	GGCTGATAGACAACAGCATAG	138
TLR7-qPCR-R	CTTCGATCTGGACGTTCTTG
TSCD-dsRNA-F	GGGGACAAGTTTGTACAAAAAAGCAGGCTTAGGGCAGTTAGTTCGCTCAA	447
TSCD-dsRNA-R	GGGGACCACTTTGTACAAGAAAGCTGGGTGACGCCTACTTTCTGACCATTT
TSCD-qPCR-F	CGAGTTCTCAGCTCCAATTAC	94
TSCD-qPCR-R	CCATCTCGGCTTTGGTTAG
B-actin-qPCR-F	TCACCACCACAGCTGAGAGA	230	Chen et al., 2015
B-actin-qPCR-R	CTCGTGGATACCGCAAGATT
